# ^1^H *R*_1ρ_ Relaxation Identifies a Hidden Intermediate in DNA Base-Pairing

**DOI:** 10.1101/2025.10.03.677141

**Authors:** Rubin Dasgupta, Christian Steinmetzger, Julian Ilgen, Katja Petzold

**Author notes:** Correspondence to Prof. Katja Petzold. Equal contribution (Rubin Dasgupta, Christian Steinmetzger). Institute of Organic Chemistry, University of Regensburg, Universitätsstraße 31, 93053 Regensburg, Germany (Julian Ilgen).

## Abstract

^1^H *R*_1ρ_ Relaxation dispersion (RD) NMR experiments provide valuable atomic-level insights into transient, high-energy conformational states of biomolecules. However, cross-relaxation artifacts can hamper its interpretation and therefore limiting broader adoption. This study explicitly quantifies cross-relaxation effects on ^1^H *R*_1*ρ*_ relaxation rates, extending the general applicability of ^1^H *R*_1ρ_ to probe dynamics at natural abundance. Artifacts were found to be negligible for neighbouring dipolar-coupled protons, >3 Å apart, and a concept for identification for protons less than 3Å is provided. This approach revealed a previously hidden, second excited state (ES2) in DNA base-pairing that extends the well-established Watson-Crick-Franklin (WCF) ground state (GS) – Hoogsteen (HG) equilibrium. A structural model for ES2 is proposed based on evidence from ^1^H *R*_1ρ_ RD, trapping via DNA modifications, metadynamics simulations, and DFT-based chemical shift calculations. ES2 was stabilised by the anticancer drug Actinomycin D, providing direct experimental evidence that small molecule can remodel conformational landscape of DNA. Together, these results demonstrate both a methodological advance by establishing reliable conditions for ^1^H *R*_1ρ_ studies, and a mechanistic discovery of a drug-stabilized intermediate in DNA base-pairing dynamics.
