## Supporting Excel file for "^1^H *R*_1ρ_ Relaxation Identifies a Hidden Intermediate in DNA Base-Pairing"

### Sheet: Exchange parameters
					Individual fits @ pH 6.50 and 298 K
					T9 H3				T8 H3				T18 H3				A3 H8
				Parameters	Star-like	Linear	Triangular		Star-like	Linear	Triangular		Star-like	Linear	Triangular		Star-like	Linear	Triangular
	1 G – C 24			kex (WC - HG) (s-1)	5160 ± 146	3256 ± 119	2756 ± 152		2681 ± 34	1925 ± 33	1923 ± 756		6378 ± 128	3645 ± 108	6362 ± 249		4872 ± 135	1636 ± 276	1710 ± 184
	2 C – G 23			pb (HG) %	0.3 ± 0.3	0.7 ± 0.01	0.6 ± 0.01		0.4 ± 0.01	0.4 ± 0.01	0.4 ± 0.01		0.2 ± 0.01	0.2 ± 0.01	0.2 ± 0.01		0.3 ± 0.01	0.5 ± 0.01	0.5 ± 0.01
	3 A – T 22			Δω (HG) (Hz)	-781 ± 8	-559 ± 9	-593 ± 10		-932 ± 4	-950 ± 5	-950 ± 5		-1069 ± 16	-871 ± 12	-1087 ± 18		-491 ± 13	-410 ± 23	-415 ± 15
	4 T – A 21			kex (WC - ES2) (s-1)	1473 ± 78	--	501 ± 72		15 ± 1	--	0.1 ± 137		24 ± 0.65	--	24 ± 2		9 ± 0.2	--	0.01 ± 0.01
	5 C – G 20			kex (HG - ES2) (s-1)	--	3341 ± 130	3277 ± 155		--	2764 ± 253	2549 ± 283		--	1860 ± 106	0.04 ± 85		--	3339 ± 265	3306 ± 212
	6 G – C 19			pc (ES2) %	0.3 ± 0.01	1.1 ± 0.1	0.9 ± 0.1		32.5 ± 0.02	0.2 ± 0.01	0.2 ± 2.5		12.2 ± 0.9	4 ± 0.5	12.1 ± 1.9		7.7 ± 1	0.8 ± 0.6	0.7 ± 0.5
	7 A – T 18			Δω (ES2) (Hz)	475 ± 5	258 ± 8	288 ± 9		-35 ± 3	67 ± 32	40 ± 38		264 ± 8	171 ± 8	265 ± 13		366 ± 31	98 ± 42	111 ± 32
	8 T – A 17			R1 (s-1)	3.54 ± 0.01	3.51 ± 0.01	3.48 ± 0.01		3.57 ± 0.01	3.54 ± 0.01	3.55 ± 0.01		5.18 ± 0.01	5.17 ± 0.01	5.18 ± 0.01		3.36 ± 0.02	3.36 ± 0.01	3.36 ± 0.01
	9 T – A 16			R2 (s-1)	17.48 ± 0.07	16.94 ± 0.06	17.06 ± 0.06		17.34 ± 0.03	17.28 ± 0.03	17.29 ± 0.04		19 ± 0.04	18.79 ± 0.04	18.90 ± 0.05		7.75 ± 0.03	7.71 ± 0.03	7.71 ± 0.03
	10 G – C 15			red. χ2	6.4	3.5	3.24		2.9	2.24	2.26		2.8	3.8	2.826		1.69	1.381	1.393
	11 G – C 14
	12 C – G 13			AICc	445.08	303.236	287.007		203.601	158.803	161.504		200.169	257.998	202.996		77.65	51.194	53.554
				Δ	158.073	16.229	0		44.798	0	2.701		0	57.829	2.827		26.456	0	2.36
				weights	4.72884e-35	0.00029908	0.999701		1.48653e-10	0.794211	0.205789		0.804317	2.22854e-13	0.195683		1.37652e-06	0.764947	0.235052
				BIC	472.156	330.312	317.385		231	184	189		225.162	282.99	231.005		99.471	73.015	77.944
				Δ	154.771	12.927	0		47	0	5		0	57.828	5.843		26.456	0	4.929
				Weighted RSS	1449.95	794.925	735.328		513.233	399.067	400.124		498.464	680.234	500.121		207.846	169.838	169.907
				DoF	228	228	227		178	178	177		178	178	177		123	123	122
					A16 H2				A16 H8				A17 H2
				Parameters	Star-like	Linear	Triangular		Star-like	Linear	Triangular		Star-like	Linear	Triangular
				kex (WC - HG) (s-1)	130 ± 304	5794 ± 271	1.06 ± 1277		2760 ± 204	1127 ± 489	2518 ± 972		884 ± 42	532 ± 202	498 ± 137
				pb (HG) %	1.8 ± 0.9	0.4 ± 0.01	0.3 ± 0.6		0.3 ± 0.01	1.1 ± 0.3	0.3 ± 0.01		0.2 ± 0.01	0.5 ± 4	0.5 ± 1
				Δω (HG) (Hz)	353 ± 8	544 ± 28	343 ± 150		-590 ± 28	-402 ± 34	-570 ± 26		227 ± 4	170 ± 24	174 ± 16
				kex (WC - ES2) (s-1)	6564 ± 291	--	6176 ± 2081		10179 ± 1365	--	9895 ± 1699		1530 ± 268	--	168 ± 115
				kex (HG - ES2) (s-1)	--	825 ± 213	1232 ± 1116		--	3789 ± 622	6 ± 1045		--	1394 ± 287	1338 ± 143
				pc (ES2) %	0.3 ± 0.01	2.5 ± 1.1	0.4 ± 0.1		0.4 ± 11.1	5.7 ± 15.9	13.3 ± 6.3		0.05 ± 0.0	0.2 ± 1.1	0.2 ± 0.4
				Δω (ES2) (Hz)	570 ± 35	334 ± 9	494 ± 47		431 ± 226	0.26 ± 75	81 ± 34		-389 ± 25	-164 ± 74	-171 ± 50
				R1 (s-1)	1.7 ± 0.01	1.7 ± 0.01	1.71 ± 0.02		3.05 ± 0.03	3.04 ± 0.03	3.07 ± 0.03		1.7 ± 0.01	1.7 ± 0.0	1.7 ± 0.01
				R2 (s-1)	3.94 ± 0.03	3.94 ± 0.02	3.93 ± 0.03		6.93 ± 0.06	6.98 ± 0.04	6.92 ± 0.05		4.24 ± 0.01	4.22 ± 0.01	4.22 ± 0.01
				red. χ2	1.751	1.706	1.756		1.793	1.578	1.832		7.173	6.231	6.275
				AICc	83.381	79.967	84.999		85.443	68.705	89.438		216.07	201.275	203.327
				Δ	3.414	0	5.032		16.738	0	20.733		14.795	0	2.052
				weights	0.143726	0.792273	0.0640015		0.000231886	0.999737	3.1461e-05		0.00045089	0.735808	0.263741
				BIC	105.342	101.929	109.549		107.264	90.526	113.827		235.802	221.001	225.318
				Δ	3.413	0	7.62		16.738	0	23.301		14.801	0	4.317
				Weighted RSS	218.818	213.273	217.695		220.586	224.783	223.445		695.828	604.377	602.408
				DoF	125	125	124		123	123	122		97	97	96
					Global fits @ pH 6.50 and 298 K
					A16							T8 H3/A17 H2
					H8	H2	H8	H2	H8	H2		H3	H2
				Parameters	Star-like		Linear		Triangular			Linear
				kex (WC - HG) (s-1)	7181 ± 298		6568 ± 303		6611 ± 308			1915 ± 22	276 ± 43
				pb (HG) %	0.4 ± 0.01		0.5 ± 0.01		0.5 ± 0.01			0.4 ± 0.01	0.9 ± 0.1
				Δω (HG) (Hz)	-547 ± 29	501 ± 26	-528 ± 26	475 ± 22	-507 ± 28	484 ± 19		-943 ± 3	142 ± 5
				kex (WC - ES2) (s-1)	1620 ± 255	725 ± 215	--	--	1006 ± 608	0.27 ± 218		--	--
				kex (HG - ES2) (s-1)	--	--	2034 ± 431	1360 ± 242	473 ± 10479	1420 ± 363		1723 ± 95
				pc (ES2) %	0.2 ± 0.2	0.4 ± 0.3	0.1 ± 0.01	0.3 ± 0.01	0.2 ± 0.01	0.3 ± 0.1		0.5 ± 0.1
				Δω (ES2) (Hz)	-486 ± 28	366 ± 10	-488 ± 46	354 ± 11	-504 ± 53	352 ± 12		-33 ± 11	-84 ± 10
				R1 (s-1)	3.12 ± 0.02	1.71 ± 0.01	3.11 ± 0.02	1.71 ± 0.01	3.12 ± 0.02	1.71 ± 0.01		3.57 ± 0.01	1.70 ± 0.0
				R2 (s-1)	6.96 ± 0.04	3.91 ± 0.03	6.96 ± 0.04	3.91 ± 0.03	6.98 ± 0.04	3.91 ± 0.03		17.33 ± 0.01	4.21 ± 0.01
				red. χ2	1.92		1.902		1.912			3.752
				AICc	187.554		184.98		188.84
				Δ	2.574		0		3.86
				weights	0.194265	0.792273	0.703608	0.792273	0.102127	0.792273
				BIC	235.93		233.356		243.853
				Δ	2.574		0		10.497

### Sheet: Temp_dep_T9H3
		T9 H3
				283 K				288 K				293 K				298 K				303 K				308 K
			Parameters	Star-like	Linear	Triangular		Star-like	Linear	Triangular		Star-like	Linear	Triangular		Star-like	Linear	Triangular		Star-like	Linear	Triangular		Star-like	Linear	Triangular
			kex (WC - HG) (s-1)	1366 ± 108	1023 ± 45	889 ± 478		2011 ± 37	1661 ± 39	1659 ± 41		3456 ± 64	2893 ± 58	2858 ± 77		5160 ± 146	3256 ± 119	2756 ± 152		8341 ± 205	1799 ± 417	447 ± 395		52.31 ± 788	719 ± 229	3.28 ± 449
			pb (HG) %	0.3 ± 0.01	0.4 ± 0.01	0.4 ± 0.01		0.3 ± 0.01	0.4 ± 0.01	0.4 ± 0.01		0.3 ± 0.01	0.5 ± 0.01	0.4 ± 0.01		0.3 ± 0.3	0.7 ± 0.01	0.6 ± 0.01		0.4 ± 0.01	1.4 ± 0.3	1.1 ± 0.1		2.8 ± 1.5	3.0 ± 0.3	2.3 ± 0.6
			Δω (HG) (Hz)	-770 ± 8	-743 ± 6	-743 ± 8		-776 ± 4	-727 ± 4	-727 ± 6		-795 ± 5	-693 ± 5	-730 ± 7		-781 ± 8	-559 ± 9	-593 ± 10		-784 ± 24	-410 ± 36	-454 ± 20		-465 ± 70	-296 ± 20	-326 ± 41
			kex (WC - ES2) (s-1)	821 ± 13370	--	326 ± 8425		333 ± 80	--	4 ± 21		747 ± 84	--	364 ± 63		1473 ± 78	--	501 ± 72		1781 ± 136	--	810 ± 184		12038 ± 383	--	376 ± 181
			kex (HG - ES2) (s-1)	--	2477 ± 302	2901 ± 1176		--	1205 ± 116	1208 ± 127		--	1338 ± 59	1110 ± 113		--	3341 ± 130	3277 ± 155		--	5619 ± 308	6247 ± 287		--	8179 ± 278	8663 ± 276
			pc (ES2) %	0.1 ± 0.3	0.2 ± 0.01	0.2 ± 0.01		0.1 ± 0.1	0.6 ± 0.1	0.6 ± 0.1		0.3 ± 0.01	1.0 ± 0.1	0.5 ± 0.01		0.3 ± 0.01	1.1 ± 0.1	0.9 ± 0.1		0.2 ± 0.01	3.1 ± 3.3	2.8 ± 0.6		10 ± 3.2	12.7 ± 14.5	7.4 ± 1.9
			Δω (ES2) (Hz)	510 ± 264	339 ± 25	358 ± 341		437 ± 8	289 ± 11	290 ± 11		458 ± 7	297 ± 8	356 ± 12		475 ± 5	258 ± 8	288 ± 9		498 ± 14	192 ± 39	212 ± 18		182 ± 98	84 ± 27	119 ± 31
			R1 (s-1)	4.51 ± 0.02	4.35 ± 0.02	4.51 ± 0.01		3.86 ± 0.01	3.75 ± 0.02	3.75 ± 0.02		3.49 ± 0.02	3.44 ± 0.02	3.44 ± 0.02		3.54 ± 0.01	3.51 ± 0.01	3.48 ± 0.01		3.95 ± 0.02	3.80 ± 0.02	3.77 ± 0.02		4.66 ± 0.02	4.48 ± 0.03	4.47 ± 0.04
			R2 (s-1)	27.95 ± 0.52	27.68 ± 0.05	27.96 ± 0.03		23.11±0.03	22.87 ± 0.03	22.88 ± 0.03		19.82 ± 0.03	19.57 ± 0.03	19.68 ± 0.03		17.48 ± 0.07	16.94 ± 0.06	17.06 ± 0.06		16.55 ± 0.05	16.49 ± 0.05	16.51 ± 0.05		16.28 ± 0.07	16.40 ± 0.06	16.4 ± 0.05
			red. χ2	6.237	4.219	4.217		5.213	3.259	3.282		3.712	3.052	2.581		6.4	3.5	3.2		5.376	2.015	1.87		4.56	2.523	2.527
			AICc	287.023	227.596	228.74		259.777	188.387	190.638		208.164	178.397	154.14		445.08	303.236	287.007		264.453	115.309	105.135		239.427	149.437	150.883
			Δ	59.427	0	1.144		71.39	0	2.251		54.024	24.257	0		158.073	16.229	0		159.318	10.174	0		89.99	0	1.446
			weights	7.96607e-14	0.639225	0.360775		2.3758e-16	0.755007	0.244993		1.8571e-12	5.40327e-06	0.999995		4.72884e-35	0.00029908	0.999701		2.52268e-35	0.00613861	0.993861		1.9369e-20	0.673267	0.326733
			BIC	310.208	250.78	254.687		282.961	211.571	216.585		231.348	201.581	180.087		472.156	330.312	317.385		287.637	138.493	131.082		262.611	172.621	176.83
			Δ	59.428	0	3.907		71.39	0	5.014		51.261	21.494	0		154.771	12.927	0		156.555	7.411	0		89.99	0	4.209

### Sheet: Modified_A2
	278 K				A2 P16				A2 c7A16				A2 m1A16
					T9 H3				T9 H3				T9 H3
				Parameters	Star-like	Linear	Triangular		Star-like	Linear	Triangular		Two-state
				kex (WC - HG) (s-1)	26300 ± 6015	1145 ± 266	35300 ± 7700		3760 ± 98	3792 ± 501	3663 ± 120	kex (s-1)	26205 ± 1427
				pb (HG) %	0.2 ± 0.12	0.8 ± 0.2	0.5 ± 15.2		0.2 ± 0.01	0.2 ± 0.01	0.2 ± 0.01	pb %	13.4 ± 12.2
				Δω (HG) (Hz)	-1498 ± 21466	-778 ± 100	-891 ± 750		-1714 ± 15	-1748 ± 27	-1734 ± 2	Δω (Hz)	347 ± 231
				kex (WC - ES2) (s-1)	80 ± 6149	--	9821 ± 6677		44680 ± 3760	--	45300 ± 15300		--
				kex (HG - ES2) (s-1)	--	18370 ± 612	0.11 ± 10500		--	2686 ± 893	1 ± 4188		--
				pc (ES2) %	1.3 ± 29	19.3 ± 2.2	38.1 ± 14		0.1 ± 1.6	0.5 ± 0.02	20.2 ± 0.1		--
				Δω (ES2) (Hz)	399 ± 304	80 ± 4.5	-58 ± 316		2190 ± 1141	127 ± 89	-132 ± 12		--
				R1 (s-1)	3.6 ± 0.1	3.2 ± 0.1	3.69 ± 0.1		16.4 ± 0.1	16.2 ± 0.1	16.4 ± 0.1	R1 (s-1)	5.09 ± 0.1
				R2 (s-1)	22.5 ± 0.1	22.6 ± 0.1	22.35 ± 0.2		37.4 ± 0.1	38.28 ± 0.2	37.4 ± 0.2	R2 (s-1)	25 ± 0.6
				red. χ2	4.764	1.704	7.552		1.39	1.302	1.401	red. χ2	1.171
				AICc	208.776	77.139	268.985		71.173	58.74	73.864
				Δ	131.637	0	191.846		12.433	0	15.124
				weights	2.60249e-29	1	2.19367e-42		0.00199121	0.99749	0.00051853
				BIC	230.383	98.745	293.128		96.354	83.92	102.087
				Δ	131.638	0	194.383		12.434	0	18.167
				Weighted RSS	571.716	204.43	898.686		252.957	236.934	253.606
				DoF	120	120	119		182	182	181
					P16 H6
				Parameters	Star-like	Linear	Triangular
				kex (WC - HG) (s-1)	1782 ± 92	1637 ± 61	9749 ± 130
				pb (HG) %	0.01 ± 0.001	0.1 ± 0.001	0.01 ± 0.001
				Δω (HG) (Hz)	-1213 ± 19	-1573 ± 28	-1935 ± 27
				kex (WC - ES2) (s-1)	31677 ± 834	--	6208 ± 58
				kex (HG - ES2) (s-1)	--	7206 ± 133	2 ± 0.01
				pc (ES2) %	50 ± 10	16.3 ± 1	40 ± 0.3
				Δω (ES2) (Hz)	-65 ± 1	-27 ± 3	-0.38 ± 0.03
				R1 (s-1)	2.4 ± 0.01	2.16 ± 0.01	2.47 ± 0.01
				R2 (s-1)	7.4 ± 0.02	7.53 ± 0.01	7.62 ± 0.01
				red. χ2	35.462	10.964	47.61
				AICc	458.592	310.691	496.956
				Δ	147.901	0	186.265
				weights	7.65078e-33	1	3.5733e-41
				BIC	480.051	332.151	520.931
				Δ	147.9	0	188.78
				Weighted RSS	4184.52	1293.8	5570.32
				DoF	118	118	117
					P16 H8
				Parameters	Star-like	Linear	Triangular
				kex (WC - HG) (s-1)	2205 ± 634	2727 ± 131	34435 ± 8745
				pb (HG) %	0.1 ± 0.001	0.5 ± 0.001	3.6 ± 6.6
				Δω (HG) (Hz)	-656 ± 47	-829 ± 20	575 ± 675
				kex (WC - ES2) (s-1)	24810 ± 3038	--	0.0 ± 3460
				kex (HG - ES2) (s-1)	--	12528 ± 9	82090 ± 102751
				pc (ES2) %	50 ± 24	1.2 ± 0.2	4.4 ± 22.6
				Δω (ES2) (Hz)	111 ± 738	174 ± 13	67 ± 168
				R1 (s-1)	5.28 ± 0.02	5.07 ± 0.01	5.48 ± 0.01
				R2 (s-1)	13.02 ± 0.07	13.22 ± 0.02	10.75 ± 0.52
				red. χ2	6.691	2.93	43.565
				AICc	248.464	144.402	485.828
				Δ	104.062	0	341.426
				weights	2.5306e-23	1	7.24913e-75
				BIC	269.924	165.862	509.803
				Δ	104.062	0	343.941
				Weighted RSS	789.553	345.702	5099.45
				DoF	118	118	117
